# Lentiviral single-cell MPRA of synthetic enhancers reveals motif affinity-based encoding of cell type specificity

**DOI:** 10.64898/2026.02.27.708495

**Authors:** Julia Rühle, Robert Frömel, Aina Bernal Martinez, Chelsea Szu-Tu, Joseph Bowness, Lars Velten

**Affiliations:** Computational Biology and Health Genomics, Centre for Genomic Regulation (CRG), Barcelona, Spain; Universitat Pompeu Fabra (UPF), Barcelona, Spain; Present address: Research Unit Brain Epigenomics, Helmholtz Center Munich, 81377 Munich, Germany

## Abstract

Cell-state-specific gene expression programs emerge from the interplay between cis-regulatory elements (CREs), such as enhancers, and transcription factors (TFs). Massively parallel reporter assays (MPRAs) have enabled large-scale dissection of CRE design principles, but bulk approaches cannot resolve cell state-specific regulatory logic on continuous trajectories of cellular differentiation, and existing single-cell MPRAs are not readily applicable to primary cell differentiation models. Here, we developed a single-cell lentiviral Massively Parallel Reporter Assay (sc-lentiMPRA) that overcomes these limitations and enables parallel quantification of enhancer activity and cellular transcriptome. Applying sc-lentiMPRA in blood stem differentiation, we profiled the activity and specificity of ~160 fully synthetic enhancers with controlled motif composition and affinities across ~190,000 single cells. Focusing on Trp53 and Cebpa, we show that enhancers with high and low affinity motifs differ qualitatively and quantitatively in their responses to TF expression gradients. For Trp53, low-affinity motifs exhibited near-linear correlation with TF expression, whereas high-affinity motifs showed reduced sensitivity to TF levels and a potential contribution of cofactor availability. In contrast, Cebpa-associated enhancers displayed nonlinear behaviors. Together, sc-lentiMPRA establishes a powerful framework for systematically relating enhancer architecture and TF expression to regulatory output at single-cell resolution during cellular differentiation.
