## Supplementary Table 1 for "Lentiviral single-cell MPRA of synthetic enhancers reveals motif affinity-based encoding of cell type specificity"

### Sheet: Sheet1
Additional File 2
Primers used for scMPRA cloning, association, sequencing, and library preparation
Appendix Table 1. Primers used for scMPRA cloning, association, sequencing, and library preparation.
	Name	Sequence	Purpose
Cloning	#37_PCR1_ECCITEguide_scMPRA_primer1.FWD	gttttagagctagaaatagcaagttaaaataaggctagtccgttatcaacttgaaaaagtggcaccgagtcggtgcttttttAGGACCGGATCAACT	Cloning 1st PCR
	#212_Frag2_Adp_minP_scMPRAcloning.REV	gctttcgcttagcgatgtgttcactttgcacagtaccggattgccaagctggaagtcgagcttccattatataccctctagtgTCGGTTCACGCAATG	Cloning 1st PCR
	#242_cloning_scMPRA_restricted_Barcode_PCR2.FWD	TGAACAGCTCCTCGCCCTTGCTCACCATGGTGGCGACCGGTBVNBVNBVNBVNBVNCTTAGCTTTCGCTTAGCGATGTG	Cloning 2nd PCR
	#243_cloning_scMPRA_restricted_Barcode_PCR2.REV	GCTTTATATATCTTGTGGAAAGGACGAAACACCGBVNBVNBVNBVNBVNGTTTTAGAGCTAGAAATAGCAAGTTAAAATAAGGC	Cloning 2nd PCR
Association Library Prep
	#216_P5-pLSmP-ass-i742.FWD	AATGATACGGCGACCACCGAGATCTACACxxxxxxxxxxAGCCAGCGCCGCtcttgtggaaaggacgaaacaccg	scMPRA CRE association library prep
	#218_P7-pLSmp-ass-gfp.REV	CAAGCAGAAGACGGCATACGAGATGCTCCTCGCCCTTGCTCACCATG	scMPRA CRE association library prep
Association Sequencing
	#219_Read1_Seq_CRS_ass.FWD	AGCCAGCGCCGCtcttgtggaaaggacgaaacaccg	Read1 primer
	#220_Read2_Seq_CRS_ass.REV	CATTATATACCCTCTAGTGTCGGTTCACGCAATG	Read2 primer
	#221_IndexRead1_Seq_CRS_ass.FWD	GCAAAGTGAACACATCGCTAAGCGAAAGCTAAG	Index1 primer
	#222_IndexRead2_Seq_CRS_ass.REV	cggtgtttcgtcctttccacaagaGCGGCGCTGGCT	Index2 primer
Library Preparation primers
	#46_guide_RT primer	AGCAAGTGAGAAGCATCGTGTCAAAGCACCGACTCGGTGCCAC	Reverse Transcription
	#144_Poly-dT primer	TTTTTTTTTTTTTTTTTTTTTTTTTTTTTTVN	Reverse Transcription
	#28_Partial Read 1	CTACACGACGCTCTTCCGATCT	Outer PCR
	HSC Outer Primer mix		Outer PCR
	#63_GFP Outer	AAGTCGATGCCCTTCAGCTC	Outer PCR
	#2_Guide Add	AGCAAGTGAGAAGCATCGTGTCAA	Outer PCR
	#28_Partial Read 1	CTACACGACGCTCTTCCGATCT	Inner PCR
	HSC Inner Primer mix		Inner PCR
	#55_GFP Inner	CACCCGAGAATTCCAgctcctcgcccttgctca	Inner PCR
	#232_10×_SI Primer	AATGATACGGCGACCACCGAGATCTACACTCTACACxxxxxxxxxxTCTTTCCCTACACGACGCTCTTC*C*G	Index PCR TAP
	#151_RPI_N7xx	CAAGCAGAAGACGGCATACGAGATxxxxxxxxGTCTCGTGGGCTCGG	Index PCR TAP
	#303_GFP_SI Primer	AATGATACGGCGACCACCGAGATCTACACxxxxxxxxxxACACTCTTTCCCTACACGACGCTC	Index PCR GFP
	#262_RPI_Nx	CAAGCAGAAGACGGCATACGAGATxxxxxxxxGTGACTGGAGTTCCTTGGCACCCGAGAATTCCA	Index PCR GFP
	#143_SI-PCR primer	AATGATACGGCGACCACCGAGATCTACACxxxxxxxxxxACACTCTTTCCCTACACGACGCTC	Enrichment PCR for gRNA Amp
	#2_gd_add_v4 primer	AGCAAGTGAGAAGCATCGTGTC	Enrichment PCR for gRNA Amp
	#143_SI-PCR primer	AATGATACGGCGACCACCGAGATCTACACxxxxxxxxxxACACTCTTTCCCTACACGACGCTC	Index PCR gRNA
	#47_Next_nst_guide Primer	CAAGCAGAAGACGGCATACGAGATxxxxxxxxxxGTCTCGTGGGCTCGGAGATGTGTATAAGAGACAGTATTTCTAGCTCTAAAAC	Index PCR gRNA
	#203_P5_Illumina	AATGATACGGCGACCACCGAGATCT	Reconditioning PCR
	#204_P7_Illumina	CAAGCAGAAGACGGCATACGAGAT	Reconditioning PCR
